# A draft genome assembly of the agricultural pest *Leucoptera coffeella* and analysis of its dsRNA processing machinery is a key step towards RNAi-based biopesticides in Lepidoptera

**DOI:** 10.1101/2025.07.28.667214

**Authors:** Jay K. Goldberg, Leonardo A. Vidal, Erick S.L. Queiroz, Eliza F.M.B Nascimento, Marcos J.A. Viana, Wellington R. Clarindo, Andrea Q. Maranhao, Natália F. Martins, Érika V.S. Albuquerque

## Abstract

The Coffee Leaf Miner (Lepidoptera: Lyonetiidae: *Leucoptera coffeella*) is a specialist herbivore and major global pest of coffee plants. Current pest control strategies primarily rely on chemical pesticides, leading to human and environmental constraints. Additionally, the emergence of insecticide-resistant populations underscores the urgent need for more specific and efficient pest management strategies. The development of novel techniques for controlling this insect pest requires rigorous interrogation of its physiology and interactions with host plants at a molecular/genetic level. To enable future research in this vein, we sequenced and assembled a draft *L. coffeella* genome using PacBio highly accurate long-reads (HiFi). Our assembly is comprised of 1615 contigs showing fragmentation, yet the majority of gene content is represented (BUSCO complete = 91.7%). We annotated 17467 protein-coding genes within our assembly, seven of which are core components of the small interfering RNA machinery. The expression of these genes was further confirmed via qPCR. This analysis – and the underlying genomic data – highlights potential targets for RNAi-based biopesticide development and will serve as the foundation for important future research aimed at protecting global coffee production from one of its most destructive pests.
