## Supplemental Tables for "A draft genome assembly of the agricultural pest *Leucoptera coffeella* and analysis of its dsRNA processing machinery is a key step towards RNAi-based biopesticides in Lepidoptera"

### Sheet: Table_S1_primers
Proteína	Primer ID	Primer
Argonaute RISC Component 1 (Ago1)	AGO1.A_BMC_F	AGCTTCAACTCGTTGTGGTAGT
	AGO1.A_BMC_R	TTAGCTTGTACGCACTGAGTCG
Argonaute RISC Component 2 (Ago2)	AGO2.A_BMC_F	GCCCTACCATTCAGGAAGTGAT
	AGO2.A_BMC_R	GCGTAACATCTGGGTCAGCATA
RNase III DICER 1 (Dcr1)	DCR1.A_BMC_F	ATGAGAGACTGTGTGAAGGACG
	DCR1.A_BMC_R	CGTAGGGTTGGGTATGGTCATT
RNase III DICER 2 (Dcr2)	DCR2.A_BMC_F	GCTTTTTCCCACGGGTCCTATA
	DCR2.A_BMC_R	AGTCCATTACAGCATCGCCTAG
dsRNA-binding protein R2D2 (R2d2)	R2D2.A_BMC_F	TAGGCGTGGAACTGTACCAAAG
	R2D2.A_BMC_R	CAGTCACTCTGTAGCGGAATGT
Systemic RNAi-deficient-1 (Sid1)	SID1_BMC_F	CTGCTATTCTACGTGGCCTTTA
	SID1_BMC_R	TCGTTTCCTAAGTCTTGGTTCC
Component 3 of promoter of RISC (C3po)	C3PO_BMC_F	CTATTTAGTCGGTCTGCTCTGG
	C3PO_BMC_R	GGTGGTCGTTTTTCAAGTTCAA
Ribosomal protein L10 (Rpl10)	RPL10_BMC_01_F	GGTTTGAACAAAGCCGGTAAAT
	RPL10_BMC_01_R	ACACAAGGAAGTTGATGGACAA
Ribosomal protein L18 (Rpl18)	RPL18_BMC_01_F	TACTCGTGAAGGTTTGATTGCT
	RPL18_BMC_01_R	GGTCAAACGTCAAGATTTCACC

### Sheet: Table_S2_Inspector_statistics
	before correction	after correction
Number of contigs	1615	1615
Number of contigs > 10000 bp	1615	1615
Number of contigs >1000000 bp	45	45
Total length	370531811	370558664
Total length of contigs > 10000 bp	370531811	370558664
Total length of contigs >1000000bp	73043066	73048244
Longest contig	6298837	6298745
Second longest contig length	4107826	4108301
N50	544394	544430
N50 of contigs >1Mbp	544394	544430
Mapping rate /%	99.17	99.17
Split-read rate /%	41.9	42.44
Depth	66.3409	66.3363
Mapping rate in large contigs /%	20.09	19.92
Split-read rate in large contigs /%	31.34	31.92
Depth in large conigs	68.1186	67.5543
Structural error	665	723
Expansion	349	377
Collapse	157	177
Haplotype switch	159	169
Inversion	0	0
Small-scale assembly error /per Mbp	5481.8	512.035
Total small-scale assembly error	2031180	189739
Base substitution	1797854	139956
Small-scale expansion	113823	27677
Small-scale collapse	119503	22106
QV	21.7223	28.2778

### Sheet: Table_S3_rnaseq_mapping_stats
SAMPLE ID	1	2	3	4	5	6
life stage	L2	L3	L4	Pupae	Male	Female
Number of input reads |	46133966	65067334	57685500	52460636	46668483	75093419
Average input read length |	295	295	295	294	294	295
UNIQUE READS:
Uniquely mapped reads number |	6049502	47691447	37091500	36637043	35738815	45733487
Uniquely mapped reads % |	0.1311	0.733	0.643	0.6984	0.7658	0.609
Average mapped length |	281.32	285.74	280.83	285.22	284.33	283.06
Number of splices: Total |	5239684	44790903	35642328	33842186	31128426	53053435
Number of splices: Annotated (sjdb) |	4746289	41194977	32841605	31482434	26951346	39634227
Number of splices: GT/AG |	5205846	44599321	35487431	33698878	30997260	52791954
Number of splices: GC/AG |	9843	63807	58005	48309	50148	110290
Number of splices: AT/AC |	334	1770	951	1011	2349	3022
Number of splices: Non-canonical |	23661	126005	95941	93988	78669	148169
Mismatch rate per base, % |	0.0116	0.0131	0.0123	0.0126	0.0135	0.0135
Deletion rate per base |	0.0002	0.0003	0.0002	0.0003	0.0003	0.0004
Deletion average length |	2.56	3.21	2.8	3.56	2.78	2.64
Insertion rate per base |	0.0001	0.0001	0.0001	0.0001	0.0002	0.0003
Insertion average length |	2.66	2.62	2.64	2.69	2.31	2.55
MULTI-MAPPING READS:
Number of reads mapped to multiple loci |	37479273	9776235	11282644	9771768	3820230	11512883
% of reads mapped to multiple loci |	0.8124	0.1502	0.1956	0.1863	0.0819	0.1533
Number of reads mapped to too many loci |	41230	133782	51910	118849	43690	145735
% of reads mapped to too many loci |	0.0009	0.0021	0.0009	0.0023	0.0009	0.0019
UNMAPPED READS:
Number of reads unmapped: too many mismatches |	0	0	0	0	0	0
% of reads unmapped: too many mismatches |	0	0	0	0	0	0
Number of reads unmapped: too short |	2534624	7298288	9168769	5774142	7031753	17433347
% of reads unmapped: too short |	0.0549	0.1122	0.1589	0.1101	0.1507	0.2322
Number of reads unmapped: other |	29337	167582	90677	158834	33995	267967
% of reads unmapped: other |	0.0006	0.0026	0.0016	0.003	0.0007	0.0036
CHIMERIC READS:
Number of chimeric reads |	0	0	0	0	0	0
% of chimeric reads |	0	0	0	0	0	0
Total mapped reads (%)	0.9435	0.8832	0.8386	0.8847	0.8477	0.7623		Mean %	0.86

### Sheet: Table_S4_repeat_content
	# of elements	occupied length (bp)	% percentage of genome
All repetitive content:	N/A	172076704	46.44
Total Retroelements	395587	77488738	20.91
SINEs:	24137	4291895	1.16
Penelope	42441	4444864	1.2
LINEs:	319614	56258330	15.18
CRE/SLACS	6192	1755579	0.47
L2/CR1/Rex	55526	14058989	3.79
R1/LOA/Jockey	2881	3476224	0.94
R2/R4/NeSL	0	0	0
RTE/Bov-B	208068	29965351	8.09
L1/CIN4	651	48724	0.01
Total LTR elements:	51836	16938513	4.57
BEL/Pao	1133	1704177	0.46
Ty1/Copia	14643	4198284	1.13
Gypsy/DIRS1	29206	9647589	2.6
Retroviral elements	0	0	0
Total DNA transposons	22612	5714556	1.54
hobo-Activator	666	128798	0.03
Tc1-IS630-Pogo	7178	2781504	0.75
En-Spm	0	0	0
MuDR-IS905	0	0	0
PiggyBac	4107	692198	0.19
Tourist/Harbinger	322	225284	0.06
Other elements (Mirage, P-element, Transib)	66	30634	0.01
Rolling-circles	161377	16292630	4.4
Unclassified:	456476	67209627	18.14
Total interspersed repeats	N/A	150412921	40.59
Small RNA:	9785	1973608	0.53
Satellites	0	0	0
Simple repeats:	55527	3081001	0.83
Low complexity repeats:	6770	316544	0.09
